# A complex resistance locus in *Solanum americanum* recognizes a conserved *Phytophthora* effector

**DOI:** 10.1101/2020.05.15.095497

**Authors:** Kamil Witek, Xiao Lin, Hari S Karki, Florian Jupe, Agnieszka I Witek, Burkhard Steuernagel, Remco Stam, Cock van Oosterhout, Sebastian Fairhead, Jonathan M Cocker, Shivani Bhanvadia, William Barrett, Chih-Hang Wu, Hiroaki Adachi, Tianqiao Song, Sophien Kamoun, Vivianne GAA Vleeshouwers, Laurence Tomlinson, Brande BH Wulff, Jonathan DG Jones

## Abstract

Late blight caused by *Phytophthora infestans* greatly constrains potato production. Many *Resistance (R)* genes were cloned from wild *Solanum* species and/or introduced into potato cultivars by breeding. However, individual *R* genes have been overcome by *P. infestans* evolution; durable resistance remains elusive. We positionally cloned a new *R* gene, *Rpi-amr1*, from *Solanum americanum*, that encodes an NRC helper-dependent CC-NLR protein. *Rpi-amr1* confers resistance in potato to all 19 *P. infestans* isolates tested. Using association genomics and long-read RenSeq, we defined eight additional *Rpi-amr1* alleles from different *S. americanum* and related species. Despite only ∼90% identity between Rpi-amr1 proteins, all confer late blight resistance but differentially recognize *Avramr1* orthologs and paralogs. We propose that *Rpi-amr1* gene family diversity facilitates detection of diverse paralogs and alleles of the recognized effector, enabling broad-spectrum and durable resistance against *P. infestans*.
