## Supplementary material for "A complex resistance locus in *Solanum americanum* recognizes a conserved *Phytophthora* effector": Table S1

### Sheet: Sheet1
Chromosome	Position
SL2.40ch01	72658552
SL2.40ch04	49993498
SL2.40ch04	52219439
SL2.40ch04	52219463
SL2.40ch04	52219490
SL2.40ch11	1100784
SL2.40ch11	1207806
SL2.40ch11	1585573
SL2.40ch11	1676697
SL2.40ch11	1676742
SL2.40ch11	1676745
SL2.40ch11	1971811
SL2.40ch11	2134787
SL2.40ch11	2807249
SL2.40ch11	3258304
