## Supplementary material for "A complex resistance locus in *Solanum americanum* recognizes a conserved *Phytophthora* effector": Table S2

### Sheet: Sheet1
Marker name	Type/Enzyme	Source	Oligos (F;R)
Ren_3745	PCR	RenSeq	AGGATATGAAATATTGAACAGATTGGA
			TTGGTCCTAAACCATCATAGTCACC
RAD_7	XmnI	RAD	CTCTTGTTTAGGTTTGCTGCTATTC
			CGAAAATCAGACAGTATATGCATATG
Ren_6320	EcoRI	RenSeq	CAAGCCTCTAGCACTGTTGGAACTT
			ATTAACTTTCACAATCTTCCGACCTG
RAD_3	BslI	RAD	GTTTACTCACCATCAATAAGTCAAGG
			TGCAAAATTACCTGCTAGTGACCAG
WGS_4	SspI	WGS	CACTCTTATGCCTTGTAGG
			GTTAGAAATGGTGGCAAAGG
WGS_3	HindIII	WGS	AACTACTCTTCCATCTGCTG
			CATTTCAGGTTTTCATGATCC
Ren_56766	PCR	RenSeq	TAAATAGTAGAAAAAATTTATTTATA
			TGCATACGCTTTTTCTCTGTTGCTC
WGS_2	BsaI	WGS	ACATTGTTGTACAATATTCTTCC
			TGAGGAAAATACTATTGTTGG
Ren_46418	BspEI	RenSeq	CTTTGCTTTCAATTTTCTCATATTC
			CATTTGGATATTGGATGGCCACTATATAT
RAD_1	EcoRI	RAD	CAAGCCTCTAGCACTGTTGGAACTT
			ATTAACTTTCACAATCTTCCGACCTG
WGS_1	PCR	WGS	TACTGTGGCTGAAACTAGTG
			ACTCTTTTCCTGAGCCAAGG
RAD_2	MspI	RAD	TAGATCAAATGGGTTTACAAAAC
			AGTTGCAGATCGGTATAACAC
