## Supplementary material for "A complex resistance locus in *Solanum americanum* recognizes a conserved *Phytophthora* effector": Table S3

### Sheet: Table S3
Table S3
	Rpi-amr1_3406	Rpi-amr1_3408	Rpi-amr1_1032	Rpi-amr1_2300	Rpi-amr1_1101	Rpi-amr1_1123	Rpi-amr1_3409	Rpi-amr1_2307	Rpi-amr1_1034	Rpi-amr1_2273	Rpi-amr1_2360	Rpi-amr1_3400	Rpi-amr1_2272	Rpi-amr1_3399	Rpi-amr1_1102	Rpi-amr1_2271
Rpi-amr1_3406		100	99.391	96.755	92.806	95.441	92.908	95.035	92.498	92.498	92.498	92.498	91.194	91.194	87.737	87.946
Rpi-amr1_3408	100		99.391	96.755	92.806	95.441	92.908	95.035	92.498	92.498	92.498	92.498	91.194	91.194	87.737	87.946
Rpi-amr1_1032	99.391	99.391		96.349	92.806	95.441	92.908	95.238	92.695	92.695	92.695	92.695	91.296	91.296	87.514	87.835
Rpi-amr1_2300	96.755	96.755	96.349		95.317	92.806	95.421	92.401	90.326	90.326	90.326	90.326	88.664	88.664	87.737	87.946
Rpi-amr1_1101	92.806	92.806	92.806	95.317		97.366	99.896	94.732	89.448	89.448	89.448	89.448	89.271	89.271	87.737	87.388
Rpi-amr1_1123	95.441	95.441	95.441	92.806	97.366		97.264	97.163	91.815	91.815	91.815	91.815	91.802	91.802	87.737	87.388
Rpi-amr1_3409	92.908	92.908	92.908	95.421	99.896	97.264		94.833	89.546	89.546	89.546	89.546	89.372	89.372	87.848	87.388
Rpi-amr1_2307	95.035	95.035	95.238	92.401	94.732	97.163	94.833		91.617	91.617	91.617	91.617	91.397	91.397	87.96	87.835
Rpi-amr1_1034	92.498	92.498	92.695	90.326	89.448	91.815	89.546	91.617		100	100	100	89.349	89.349	83.857	83.839
Rpi-amr1_2273	92.498	92.498	92.695	90.326	89.448	91.815	89.546	91.617	100		100	100	89.349	89.349	83.857	83.839
Rpi-amr1_2360	92.498	92.498	92.695	90.326	89.448	91.815	89.546	91.617	100	100		100	89.349	89.349	83.857	83.839
Rpi-amr1_3400	92.498	92.498	92.695	90.326	89.448	91.815	89.546	91.617	100	100	100		89.349	89.349	83.857	83.839
Rpi-amr1_2272	91.194	91.194	91.296	88.664	89.271	91.802	89.372	91.397	89.349	89.349	89.349	89.349		100	87.514	86.719
Rpi-amr1_3399	91.194	91.194	91.296	88.664	89.271	91.802	89.372	91.397	89.349	89.349	89.349	89.349	100		87.514	86.719
Rpi-amr1_1102	87.737	87.737	87.514	87.737	87.737	87.737	87.848	87.96	83.857	83.857	83.857	83.857	87.514	87.514		94.308
Rpi-amr1_2271	87.946	87.946	87.835	87.946	87.388	87.388	87.388	87.835	83.839	83.839	83.839	83.839	86.719	86.719	94.308
