## Supplementary material for "A complex resistance locus in *Solanum americanum* recognizes a conserved *Phytophthora* effector": Table S4

### Sheet: Sheet1
Accession	Working name	Species	Place of origin	Source	Phenotype*
#13/1	SP999	S. nigrum	Poland	AU	Susceptible
A14750062	SP1104	S. nigrum	Senegal	RU	Resistant
954750317	SP1088	S. nigrum	United Kingdom	RU	Resistant
954750309	SP1095	S. nigrum	United Kingdom	RU	Resistant
824750029	SP1097	S. nigrum	Germany	RU	Resistant
RU - Radboud University, Nijmegen, The Netherlands						* Phenotyping data from Lebecka, R. Host–pathogen interaction between Phytophthora infestans and Solanum nigrum, S. villosum, and S. scabrum. Eur J Plant Pathol 120, 233–240 (2007).
AU - Agricultural University, Warsaw, Poland
