## Supplementary material for "A complex resistance locus in *Solanum americanum* recognizes a conserved *Phytophthora* effector": Table S5

### Sheet: Rpi-amr1
	Complete	CC	NBS	LRR
S wo/ outgroup	210	50	98	62
pi	0.04026	0.046	0.0391	0.03446
piN	0.0333	0.0378	0.02746	0.031
piS	0.06027	0.0706	0.07069	0.034
piN/piS	0.552514	0.535411	0.388457	0.911765
haplotypes	11	10	10	9
Tajima’s D	0.09083	-0.29755	0.0888	0.17742
Ratio of nonsynonymous over synonymous mutations is not particularly high, Tajima’s D is close to 0
Thus no strong indications of diverisfying or balancing selection in the overall sample set
MKT	Complete	CC	NBS	LRR
Neutrality	0.862	0.795	1.244	0.959
Alfa	0.138	0.205	-0.244	0.041
Alfa is the proportion of mutations driven by positive selection, which is low here
the neutrality index is very close to 1, also indicating no or very limited positive selection

### Sheet: Avramr1
	Complete
S wo/ outgroup	75
pi	0.0395
piN	0.0326
piS	0.0656
piN/piS	0.496951
haplotypes	6
Tajima’s D	2.27
Ratio of nonsynonymous over synonymous mutations is not particularly high, zet Tajima’s D isover 2
Indication of balancing selection in the population
MKT	Complete
Neutrality	1.3
Alfa	-0.3
Alfa is the proportion of mutations driven by positive selection, which is low here
the neutrality index is very close to 1, also indicating no or very limited positive selection between Pcap and Pinf (possibly polymorphisms also maintained in Pcap)
pvalue	0.4
