## Supplementary material for "A complex resistance locus in *Solanum americanum* recognizes a conserved *Phytophthora* effector": Table S6

### Sheet: Rpi-amr1 orthologs
P_ACCNUM	Q_ACCNUM	C_ACCNUM	m	n	k	p	HS?	log(p)	DS(p)	DS(p)	min_rec_length	breakpoints
Rpi-amr1-2272	Rpi-amr1-3406	Rpi-amr1-1032	90	116	109	0	0	-44.3763	0	1.71519e-41	177	0-39 & 2856-2872
Rpi-amr1-2272	Rpi-amr1-3406	Rpi-amr1-2300	59	117	110	0	0	-33.8856	0	5.3097e-31	121	0-39 & 2856-2946
Rpi-amr1-3406	Rpi-amr1-3409	Rpi-amr1-2307	13	113	111	1e-12	0	-12.2633	0	2.22508e-09	170	174-335 & 3092-3116
Rpi-amr1-3406	Rpi-amr1-2271	Rpi-amr1-1102	26	134	117	5.23972e-07	0	-6.2807	0.00214	0.00213552	269	348-374 & 2796-3116
Rpi-amr1-1032	Rpi-amr1-1102	Rpi-amr1-2271	40	137	109	3.78968e-07	0	-6.4214	0.00154	0.00154499	251	359-374 & 2796-3116	330-335 & 2796-3116
Rpi-amr1-3406	Rpi-amr1-2272	Rpi-amr1-1034	74	132	106	0	0	-22.7162	0	7.84318e-20	1215	1734-1763 & 3092-3116	1722-1731 & 3092-3116	1463-1484 & 3092-3116	1300-1387 & 3092-3116
Rpi-amr1-3406	Rpi-amr1-2272	Rpi-amr1-2273	74	132	106	0	0	-22.7162	0	7.84318e-20	1215	1734-1763 & 3092-3116	1722-1731 & 3092-3116	1463-1484 & 3092-3116	1300-1387 & 3092-3116
Rpi-amr1-3406	Rpi-amr1-2272	Rpi-amr1-2360	74	132	106	0	0	-22.7162	0	7.84318e-20	1215	1734-1763 & 3092-3116	1722-1731 & 3092-3116	1463-1484 & 3092-3116	1300-1387 & 3092-3116
Rpi-amr1-3406	Rpi-amr1-2272	Rpi-amr1-3400	74	132	106	0	0	-22.7162	0	7.84318e-20	1215	1734-1763 & 3092-3116	1722-1731 & 3092-3116	1463-1484 & 3092-3116	1300-1387 & 3092-3116
Rpi-amr1-3406	Rpi-amr1-2272	Rpi-amr1-1101	80	96	52	5.991e-09	0	-8.2225	2e-05	2.44411e-05	116	2856-2946 & 3092-3116
Rpi-amr1-3406	Rpi-amr1-2272	Rpi-amr1-1123	80	127	83	1e-12	0	-11.9561	0	4.51415e-09	173	2856-2872 & 3092-3116
Rpi-amr1-3406	Rpi-amr1-2272	Rpi-amr1-3409	80	96	52	5.991e-09	0	-8.2225	2e-05	2.44411e-05	116	2856-2946 & 3092-3116
Rpi-amr1-1101	Rpi-amr1-2271	Rpi-amr1-2275	21	108	98	3.708e-09	0	-8.4309	2e-05	1.51284e-05	150	74-78 & 2021-2034
Rpi-amr1-1034	Rpi-amr1-2271	Rpi-amr1-2272	118	56	17	3.48033e-06	0	-5.4584	0.0141	0.0140994	558	74-76 & 741-744
Rpi-amr1-1034	Rpi-amr1-2271	Rpi-amr1-3399	118	56	17	3.48033e-06	0	-5.4584	0.0141	0.0140994	558	74-76 & 741-744
m: number of P-informative sites
n: number of Q-informative sites
k: maximum descent observed for the triplet
p: uncorrected p-value for this triplet
HS: 1 if Hogan-Siegmund approximation was used for this triple; 0 otherwise
logP: log10(p)
DS (p): Dunn-Sidak correction of p
DS (p): Dunn-Sidak correction of p, in mantissa-exponent format
Min_rec_length: the minimum length of the recombinant segments; i.e.the minimum length of the shorter of the two recombinant segments.
Breakpoints: columns 13 and higher will hold the potential breakpoint locations for this sequence triplet; all breakpoints that minimize expression (4) in the Boni et al. (2007) Genetics paper are included here.

### Sheet: Rpi-amr1-2273-paralogs
P_ACCNUM	Q_ACCNUM	C_ACCNUM	m	n	k	p	HS?	log(p)	DS(p)	DS(p)	min_rec_length	breakpoints
Rpi-amr1b-2273	Rpi-amr1e-2273	Rpi-amr1a-2273	132	147	56	1.17965e-06	0	-5.9282	0.00059	0.000594365	817	783-799 & 2683-2685
Rpi-amr1a-2273	Rpi-amr1e-2273	Rpi-amr1b-2273	132	129	39	6.3427e-05	0	-4.1977	0.03146	0.0314627	1075	1104-1106 & 2462-2466	1104-1106 & 2693-2696
Rpi-amr1b-2273	Rpi-amr1h-2273	Rpi-amr1g-2273	163	144	51	1.815e-09	0	-8.7411	0	9.14759e-07	822	1371-1377 & 2387-2387
Rpi-amr1e-2273	Rpi-amr1a-2273	Rpi-amr1c-2273	178	95	18	5.46002e-05	0	-4.2628	0.02714	0.027144	161	1715-1737 & 2023-2023
Rpi-amr1i-2273	Rpi-amr1g-2273	Rpi-amr1e-2273	150	140	47	2.07467e-07	0	-6.6831	0.0001	0.000104558	498	1605-1605 & 2291-2291	1566-1584 & 2291-2291	1605-1605 & 2307-2307	1566-1584 & 2307-2307	1605-1605 & 2312-2313	1566-1584 & 2312-2313	1605-1605 & 2319-2323	1566-1584 & 2319-2323	1605-1605 & 2326-2331	1566-1584 & 2326-2331	1605-1605 & 2345-2380	1566-1584 & 2345-2380	1605-1605 & 2765-2776	1566-1584 & 2765-2776	1605-1605 & 2786-2798	1566-1584 & 2786-2798	1605-1605 & 2805-2805	1566-1584 & 2805-2805
Rpi-amr1i-2273	Rpi-amr1g-2273	Rpi-amr1h-2273	144	147	47	1.2269e-05	0	-4.9112	0.00616	0.00616452	498	1605-1605 & 2291-2291	1566-1584 & 2291-2291
Rpi-amr1b-2273	Rpi-amr1c-2273	Rpi-amr1d-2273	151	148	49	8.20645e-07	0	-6.0858	0.00041	0.00041352	1075	1410-1411 & 2683-2689
Rpi-amr1e-2273	Rpi-amr1a-2273	Rpi-amr1i-2273	160	100	23	1.23288e-05	0	-4.9091	0.00619	0.0061945	367	1496-1513 & 2101-2142	1496-1513 & 2149-2178
Rpi-amr1b-2273	Rpi-amr1e-2273	Rpi-amr1f-2273	100	163	84	1.22289e-05	0	-4.9126	0.00614	0.00614443	515	584-589 & 2682-2685
m: number of P-informative sites
n: number of Q-informative sites
k: maximum descent observed for the triplet
p: uncorrected p-value for this triplet
HS: 1 if Hogan-Siegmund approximation was used for this triple; 0 otherwise
logP: log10(p)
DS (p): Dunn-Sidak correction of p
DS (p): Dunn-Sidak correction of p, in mantissa-exponent format
Min_rec_length: the minimum length of the recombinant segments; i.e.the minimum length of the shorter of the two recombinant segments.
Breakpoints: columns 13 and higher will hold the potential breakpoint locations for this sequence triplet; all breakpoints that minimize expression (4) in the Boni et al. (2007) Genetics paper are included here.
